# The Mitochondrial F-box protein 1 and DJ-1 homolog HSP31 support cellular proteostasis during mitochondrial protein import clogging

**DOI:** 10.1101/2025.10.13.682092

**Authors:** Gargi Mishra, Xiaowen Wang, Eamon Fitzpatrick, Auyon Ghosh, Xin Jie Chen

## Abstract

Mitochondrial biogenesis requires the import of ∼1,000-1,500 nuclear-encoded proteins across the Translocase of Outer Membrane (TOM) and the Translocase of Inner Membrane (TIM) 22 or 23 complexes. Protein import defects cannot only impair mitochondrial respiration but also cause mitochondrial Precursor Overaccumulation Stress (mPOS) in the cytosol. Recent studies showed that specific mutations in the nuclear-encoded Adenine Nucleotide Translocase 1 (ANT1) cause musculoskeletal and neurological diseases by clogging TOM and TIM22 and inducing mPOS. Here, we found that overexpression of *MFB1*, encoding the mitochondrial F-box protein 1, suppresses cell growth defect caused by a clogger allele of *AAC2*, the yeast homolog of Ant1. Disruption of *MFB1* synergizes with a clogger allele of *aac2* to inhibit cell growth. This is accompanied by increased retention of mitochondrial proteins in the cytosol, suggesting exacerbated defect in mitochondrial protein import. Proximity-dependent biotin identification (BioID) suggested that Mfb1 interacts with several mitochondrial surface proteins including Tom22, a component of the TOM complex. Loss of *MFB1* under clogging conditions activates genes encoding cytosolic chaperones including *HSP31*. Interestingly, disruption of *HSP31* creates a synthetic lethality with protein import clogging under respiring conditions. We propose that Mfb1 functions to maintain mitochondrial protein import competency under clogging conditions, whereas Hsp31 plays an important role in protecting the cytosol against mPOS. Mutations in DJ-1, the human homolog of Hsp31, and mitochondria-associated F-box proteins (eg., Fbxo7) are known to cause early-onset Parkinson’s disease. Our work may help to better understand how these mutations affect cellular proteostasis and cause neurodegeneration.
