## Supplemental Table 5 for "The Mitochondrial F-box protein 1 and DJ-1 homolog HSP31 support cellular proteostasis during mitochondrial protein import clogging"

### Sheet: Yeast Strains
Strain ID	Strain name/description	Genotype	Sources
BY4741	Wild type	MATa, his3∆1, leu2∆0, met15∆0, ura3∆0	EUROSCARF
CY3323	aac2A128P	BY4741 background, ura3D::aac2A128P::URA3	Chen lab
CY4910	BY4741/mfb1D::kan	BY4741 background,mfb1D::kan	Open Biosystems
CY6248	aac2A128P mfb1D	BY4741 background, ura3D::aac2A128P::URA3, mfb1D::kan	This study
CY884	Wild type	MATa, ade2, trp1, his3, leu2, ura3, W303-1B background	R. Rothstein lab
CY885	Wild type	MATa, ade2, trp1, his3, leu2, ura3, W303-1B background	R. Rothstein lab
CY6635	tom5D	W303-1B background, ade2, trp1, his3, leu2, ura3, tom5D::kan	This study
CY6677	tom6D	W303-1B background, ade2, trp1, his3, leu2, ura3, tom6D::kan	This study
CY6631	tom7D	W303-1B background, ade2, trp1, his3, leu2, ura3, tom7D::kan	This study
CY6445	ubx2D	W303-1B background, ade2, trp1, his3, leu2, ura3, ubx2D::kan	This study
CY5626	aac2-DM	W303-1B background, MAT a, lys2D::aac2A128P,A137D-kan	Chen lab
CY6471	aac2-DM	W303-1B background, MAT a, lys2D::aac2A128P,A137D-kan	This study
CY6688	aac2A128P, A137D tom5D	W303-1B background, lys2D::aac2A128P,A137D-kan, tom5D	This study
CY6690	aac2A128P, A137D tom6D	W303-1B background, lys2D::aac2A128P,A137D-kan, tom6D	This study
CY6666	aac2A128P, A137D tom7D	W303-1B background, lys2D::aac2A128P,A137D-kan, tom7D	This study
CY6486	aac2A128P A137D ubx2D	W303-1B background, lys2D::aac2A128P,A137D-kan, ubx2D	This study
CY6443	mfb1D	MATa, ade2, trp1, his3, leu2, ura3, mfb1D::kan, W303-1B background	This study
CY6468	mfb1D	MATa, ade2, trp1, his3, leu2, ura3, mfb1D::kan, W303-1B background	This study
CY6470	aac2-DM mfb1D	W303-1B background, lys2D::aac2A128P,A137D-kan, mfb1D::kan	This study
----	WTmT	W303-1B background, MFB1-miniTurboV5-LEU2	This study
----	DMmT	W303-1B background, lys2D::aac2A128P,A137D-kan, MFB1-miniTurboV5-LEU2	This study
----	amk1D	W303-1B background, amk1D::URA3	This study
GM03_19D	aac2A128P, A137D amk1D	W303-1B background, aac2A128P, A137D, amk1D::URA3	This study
GM05_2B	mfb1D amk1D	W303-1B background, mfb1D::kan, amk1D::URA3	This study
----	hsp31D_a	W303-1B background, as CY885 but with hsp31D::kan	This study
----	hsp31D_a	W303-1B background, as CY884 but with hsp31D::kan	This study
GM10_3D	hsp31D mfb1D	W303-1B background, hsp31D::kan, mfb1D::kan	This study
GM11_5B	aac2A128P, A137D hsp31D	W303-1B background, aac2A128P, A137D, hsp31D::kan	This study
GM13_17B	aac2A128P, A137D hsp31D mfb1D	W303-1B background, aac2A128P, A137D, hsp31D::kan, mfb1D::kan	This study

### Sheet: Plasmids
Plasmid name	Bacterial selection marker	Yeast selection marker(s)
YEP13M4_empty	Ampicillin	LEU2
pMSA268_YEP13M4	Ampicillin	LEU3
pRS425_empty	Ampicillin	LEU2
MFB1-FL_pRS425	Ampicillin	LEU2
MFB1-FL_YEP13M4	Ampicillin	LEU2
miniTurbo-V5_pRS415	Ampicillin	LEU2
MFB1(1-466aa)-GFP_pRS416	Ampicillin	URA3

### Sheet: Primer Sequences
Primer name	Sequence 5'-3'	Forward or Reverse	Purpose
MFB1_P5	5'-GAGTCTCTGTTACTACTTGC-3'	Forward	Genotyping
MFB1_P6	5'-CAAATGGTAGCGGCGCTC-3'	Reverse	Genotyping
Mfb1_miniTurbo_INT_FP	5'-CGAATGATCATGTAATCAAACGGCTTGACGCTAATACCGATTTTAATATAATGGCTCGGGATCCACCG-3'	Forward	Chromosomal integration
Mfb1_miniTurbo_INT_RP	5'-CTAATTCAGAGAAAACTCTTCCAAGCAAAGTCGGTTTGAGGCGTTTTCTGCACCTAACTTTTTGTGTGGTG-3'	Reverse	Chromosomal integration
HSP31_KO_FP	5'- CCCACTGGCTAATTACACAG -3'	Forward	Gene knockout
HSP31_KO_RP	5'- CGCCTCCTAAAGTTCCTTAC -3'	Reverse	Gene knockout
Hsp31_GT_new_Fwd	5’-GATGGCTTCACGGTTCCATT-3’	Forward	Genotyping
Hsp31_GT_new_Rev	5’-GACCCATCTCAGACATGTGT-3’	Reverse	Genotyping
YNL146C-A KOFP::URA3FP:	5’-gcagaaggaaaattggtattggcagctgtacagtgactccccttatacaaCGGCCGCTCTAGAACTAG-3’	Forward	Gene knockout
YNL146C-A KORP::URA3RP:	5’-tcaaatcacggtatggcatttctttacatattctcaatacctgactgacaTGATATCGAATTCCTGCAGC-3’	Reverse	Gene knockout
YNL146C-A GTFP	5'-GATCCTTTTGAGTTCCATGTG-3'	Forward	Genotyping
YNL146C-A GTRP	5'-CGCGTCAAATTAATGGGTGG-3'	Reverse	Genotyping
