## Supplemental Table 6 for "The Mitochondrial F-box protein 1 and DJ-1 homolog HSP31 support cellular proteostasis during mitochondrial protein import clogging"

### Sheet: Sheet1
Reagent	Purpose	Working concetration used	Sources
Mouse anti-V5 primary antibody	western blot analysis of Mfb1-miniTurbo fusion protein	1:1000	Cell Signaling, cat#E9H80
Yeast anti-Porin primary antibody	western blot analysis	1:2000	Molecular Probes, #A6449
Yeast anti-Pgk1 primary antibody	western blot analysis	1:4000	Molecular Probes, #A6457
Yeast anti-Abf2 primary antibody	western blot analysis	1:10,000	Butow lab
Yeast anti-Aco1 primary antibody	western blot analysis	1:10,000	Chen lab
Yeast anti-Aac2 primary antibody	western blot analysis	1:3000	Chen lab
anti-Ubiquitin primary antibody	western blot analysis	1:1000	Invitrogen, cat# 10H4L21
Goat anti-Biotin primary antibody	western blot analysis of biotinylated proteins in Streptactin Assay	1:2000	Milipore Sigma, cat# B3640
Donkey anti-Goat secondary antibody	western blot analysis of biotinylated proteins in Streptactin Assay	1:2000	Invitrogen, cat# A15999
Goat anti-Mouse secondary antibody	western blot analysis	1:3000	BioRad, Cat#1706516
Goat anti-Rabbit secondary antibody	western blot analysis	1:3000	BioRad, Cat#1706515
MitoTracker Red CMXROS	staining mitochondria for fluorescent microscopy	250nM	Thermo Fisher #M7512
Streptactin Sepharose Beads	modified Streptavidin beads with reversible binding to biotinylated proteins	N/A	IBA Lifesciences
10x Wash buffer W	washing Streptactin beads	1X	IBA Lifesciences
10x Elution buffer BXT	competitive elution of biotinylated proteins from Streptactin beads	1X	IBA Lifesciences
